# Angiocrine IGFBP3 Spatially Coordinates IGF Signaling During Neonatal Cardiac Regeneration

**DOI:** 10.1101/2021.09.16.460522

**Authors:** Shah R. Ali, Waleed Elhelaly, Ngoc Uyen Nhi Nguyen, Shujuan Li, Ivan Menendez-Montes, Zhaoning Wang, Miao Cui, Abdallah Elnwasany, Feng Xiao, Suwannee Thet, Nicholas T. Lam, Alisson Cardoso, Ana Helena Pereira, Mohammad Goodarzi, Michael T. Kinter, Andrew Lemoff, Luke I. Szweda, John Shelton, Wataru Kimura, Hesham A. Sadek

**Author notes:** Authors of correspondence, Corresponding Authors: Shah R. Ali MD, Hesham A. Sadek MD, PhD.

## Abstract

To identify non-cell-autonomous effectors of cardiomyocyte mitosis, we analyzed a transcriptomic screen of regenerating and non-regenerating neonatal hearts for differentially-expressed secreted proteins – which we hypothesized could include candidate mitogens. We identified and validated IGFBP3, which has a Janus-like stabilizing and sequestering effect on IGF growth factors, as a neonatal injury-associated secreted protein. IGFBP3 is expressed by and secreted from vascular cells in the neonatal heart after cardiac injury, notably in the infarct border zone. We found that global deletion of IGFBP3 blunted neonatal regeneration, while gain-of-function experiments using recombinant IGFBP3 and a transgenic mouse model uncovered a pro-mitotic effect of IGFBP3 on cardiomyocytes in vitro and in the adult heart. We show that site-specific expression of an IGFBP3 protease (PAPP-A2) and its inhibitor (STC2) coordinate the spatial release of IGF2 in the infarct zone to regio-selectively activate the INSR-ERK-AKT cell growth pathways in cardiomyocytes. Collectively, our work highlights the spatiotemporal orchestration of endothelial-cardiomyocyte interactions that are required for neonatal cardiac regeneration.
