## Supplemental Table for "Angiocrine IGFBP3 Spatially Coordinates IGF Signaling During Neonatal Cardiac Regeneration"

### Sheet: Proteins
										Igfbp3-flag + NRVM	NRVM	Ratio Igfbp3+NRVM:NRVM
Protein FDR Confidence: Combined	Master	Accession	Description	Coverage [%]	# Peptides	# PSMs	# Unique Peptides	MW [kDa]	Gene Symbol	Abundance_807373	Abundance_807374		Found in Sample_807373	Found in Sample_807374
High	Master Protein	P47878	Insulin-like growth factor-binding protein 3 OS=Mus musculus OX=10090 GN=Igfbp3 PE=2 SV=2	45	18	194	18	31.7	Igfbp3	2.74083e+07	962815	28.4669	High	High
High	Master Protein	A0A2R8VHP3	Predicted pseudogene 5478 OS=Mus musculus OX=10090 GN=Gm5478 PE=1 SV=1	11	7	40	3	57.9		4.35237e+06	3.61364e+06	1.20443	High	High
High	Master Protein	A0A0A6YWR2	Ig gamma-1 chain C region secreted form (Fragment) OS=Mus musculus OX=10090 GN=Ighg1 PE=1 SV=1	20	5	31	5	43.4		4.35014e+06	4.51172e+06	0.964186	High	High
High	Master Protein	P02454	Collagen alpha-1(I) chain OS=Rattus norvegicus OX=10116 GN=Col1a1 PE=1 SV=5	4	5	20	5	137.9	Col1a1	6.89651e+06	5.23324e+06	1.31783	High	High
High	Master Protein	A0A0G2JSH5	Serum albumin OS=Rattus norvegicus OX=10116 GN=Alb PE=1 SV=1	6	3	17	3	68.7	Alb	1.96348e+06	5.83578e+06	0.336456	High	High
High	Master Protein	M0R757	Elongation factor 1-alpha OS=Rattus norvegicus OX=10116 GN=LOC100360413 PE=3 SV=1	6	3	14	3	50.1	LOC100360413; LOC100911991	1.19565e+06	929557	1.28626	High	High
High	Master Protein	Q8BFZ3	Beta-actin-like protein 2 OS=Mus musculus OX=10090 GN=Actbl2 PE=1 SV=1	11	3	11	1	42	Actbl2	206810	218469	0.946631	High	High
High	Master Protein	A0A0G2KAN1	Collagen alpha-2(I) chain OS=Rattus norvegicus OX=10116 GN=NEWGENE_621351 PE=1 SV=1	2	3	10	3	129.5	LOC100911218; NEWGENE_621351	2.58741e+06	2.30928e+06	1.12044	High	High
High	Master Protein	P62806	Histone H4 OS=Mus musculus OX=10090 GN=H4c1 PE=1 SV=2	29	3	8	3	11.4	Hist4h4; Hist1h4a; Hist1h4k; Hist1h4c; Hist1h4i; Hist1h4n; Hist1h4h; Hist1h4f; Hist1h4j; Hist1h4b; Hist1h4m; Hist1h4d; Hist2h4; LOC100862646; LOC102641229	140382	185565	0.756511	High	High
High	Master Protein	A0A140T8N1	Immunoglobulin kappa chain variable 1-88 (Fragment) OS=Mus musculus OX=10090 GN=Igkv1-88 PE=4 SV=2	17	2	8	2	13.2	Igkv1-88	3.62641e+06	3.22296e+06	1.12518	High	High
High	Master Protein	P48500	Triosephosphate isomerase OS=Rattus norvegicus OX=10116 GN=Tpi1 PE=1 SV=2	24	4	8	4	26.8	Tpi1; LOC100911515	921111	535712	1.71941	High	High
High	Master Protein	P62264	40S ribosomal protein S14 OS=Mus musculus OX=10090 GN=Rps14 PE=1 SV=3	16	2	7	2	16.3	Rps14	1.49717e+06	1.33917e+06	1.11798	High	High
High	Master Protein	P62242	40S ribosomal protein S8 OS=Mus musculus OX=10090 GN=Rps8 PE=1 SV=2	25	4	7	4	24.2	Rps8; Gm15501	45102.9	75156.9	0.600116	Peak Found	Peak Found
High	Master Protein	P45592	Cofilin-1 OS=Rattus norvegicus OX=10116 GN=Cfl1 PE=1 SV=3	23	3	6	3	18.5	Cfl1	1.21316e+06	580748	2.08896	High	High
High	Master Protein	Q62667	Major vault protein OS=Rattus norvegicus OX=10116 GN=Mvp PE=1 SV=4	5	4	6	4	95.7	Mvp	370612	741515	0.499803	High	High
High	Master Protein	A0A0R4J049	Protein arginine N-methyltransferase 5 OS=Mus musculus OX=10090 GN=Prmt5 PE=1 SV=1	7	4	6	4	72.7	Prmt5	787685	1.2353e+06	0.637647	High	High
High	Master Protein	B0V2N7	Annexin (Fragment) OS=Mus musculus OX=10090 GN=Anxa2 PE=1 SV=1	32	5	5	5	21.8	Anxa2	921018	382830	2.40581	High	Peak Found
High	Master Protein	E9Q0B5	Fc fragment of IgG-binding protein OS=Mus musculus OX=10090 GN=Fcgbp PE=1 SV=1	0	1	5	1	275		24276630	11981484	2.02618	High	High
High	Master Protein	P04797	Glyceraldehyde-3-phosphate dehydrogenase OS=Rattus norvegicus OX=10116 GN=Gapdh PE=1 SV=3	9	2	5	2	35.8	Gapdh; LOC685186; LOC108351137	767850	394913	1.94435	High	High
High	Master Protein	Q00623	Apolipoprotein A-I OS=Mus musculus OX=10090 GN=Apoa1 PE=1 SV=2	4	2	4	2	30.6	Apoa1			#VALUE!	Not Found	Not Found
High	Master Protein	E9QPX1	Collagen alpha-1(XVIII) chain OS=Mus musculus OX=10090 GN=Col18a1 PE=1 SV=1	1	2	4	2	182.2	Col18a1			#VALUE!	Not Found	Not Found
High	Master Protein	P01346	Insulin-like growth factor II OS=Rattus norvegicus OX=10116 GN=Igf2 PE=1 SV=1	14	2	4	2	20.1	Igf2	59421.6		#VALUE!	Peak Found	Not Found
High	Master Protein	A0A0H2UI38	Ribosomal protein S19-like2 OS=Rattus norvegicus OX=10116 GN=Rps19l2 PE=4 SV=1	12	2	4	2	17.4		586891	360610	1.62749	High	High
High	Master Protein	A0A0G2JY70	Ribosomal_S10 domain-containing protein OS=Rattus norvegicus OX=10116 PE=1 SV=1	10	1	4	1	12.6		163889	65937	2.48554	High	High
High	Master Protein	Q4V8I6	60S ribosomal protein L11 OS=Rattus norvegicus OX=10116 GN=Rpl11 PE=1 SV=1	14	2	3	2	19	Rpl11	541770	353727	1.53161	High	High
High	Master Protein	P12001	60S ribosomal protein L18 OS=Rattus norvegicus OX=10116 GN=Rpl18 PE=1 SV=2	12	2	3	2	21.6	Rpl18	43682.8	97040.9	0.450148	High	High
High	Master Protein	P13941	Collagen alpha-1(III) chain OS=Rattus norvegicus OX=10116 GN=Col3a1 PE=2 SV=3	2	1	3	1	138.9	Col3a1	102047	84468.4	1.2081	High	High
High	Master Protein	M0RBF1	Complement C3 OS=Rattus norvegicus OX=10116 GN=C3 PE=1 SV=1	2	3	3	3	186.2	C3	5026.77	5587.08	0.899714	Peak Found	Peak Found
High	Master Protein	P01837	Immunoglobulin kappa constant OS=Mus musculus OX=10090 GN=Igkc PE=1 SV=2	7	1	3	1	11.9		1841410	1.32389e+06	1.39091	Peak Found	High
High	Master Protein	D3ZFH5	Inter-alpha-trypsin inhibitor heavy chain 2 OS=Rattus norvegicus OX=10116 GN=Itih2 PE=1 SV=3	3	2	3	2	92.3		21991.3	12750.3	1.72477	Peak Found	Peak Found
High	Master Protein	Q4QR85	Methylosome protein 50 OS=Rattus norvegicus OX=10116 GN=Wdr77 PE=1 SV=1	8	2	3	2	37.1	Wdr77; LOC100911453	267287	390533	0.684417	High	High
High	Master Protein	Q6AYZ1	Tubulin alpha-1C chain OS=Rattus norvegicus OX=10116 GN=Tuba1c PE=1 SV=1	6	2	3	2	49.9	Tuba1c; LOC100909441	111368	74317.9	1.49854	Peak Found	High
High	Master Protein	P62082	40S ribosomal protein S7 OS=Mus musculus OX=10090 GN=Rps7 PE=2 SV=1	4	1	2	1	22.1	Rps7	422684	405249	1.04302	High	High
High	Master Protein	Q63507	60S ribosomal protein L14 OS=Rattus norvegicus OX=10116 GN=Rpl14 PE=1 SV=3	6	1	2	1	23.3	Rpl14	10733.9	15657.5	0.68554	Peak Found	Peak Found
High	Master Protein	P52481	Adenylyl cyclase-associated protein 2 OS=Rattus norvegicus OX=10116 GN=Cap2 PE=1 SV=1	3	1	2	1	52.9	Cap2	110578	239512	0.461681	High	High
High	Master Protein	A0A338P7H5	Alpha-2-HS-glycoprotein OS=Mus musculus OX=10090 GN=Ahsg PE=1 SV=1	2	1	2	1	32.2		211717	125267	1.69013	High	Peak Found
High	Master Protein	P55063	Heat shock 70 kDa protein 1-like OS=Rattus norvegicus OX=10116 GN=Hspa1l PE=2 SV=2	4	2	2	2	70.5	Hspa1l	79535.1	60843.4	1.30721	High	Peak Found
High	Master Protein	P18666	Myosin regulatory light chain 12B OS=Rattus norvegicus OX=10116 GN=Myl12b PE=1 SV=3	12	2	2	2	19.8	Myl12b	105834	326181	0.324463	Peak Found	High
High	Master Protein	P35700	Peroxiredoxin-1 OS=Mus musculus OX=10090 GN=Prdx1 PE=1 SV=1	10	2	2	2	22.2	Prdx1	482534	170855	2.82422	High	Peak Found
High	Master Protein	P62754	40S ribosomal protein S6 OS=Mus musculus OX=10090 GN=Rps6 PE=1 SV=1	5	1	1	1	28.7	Rps6-ps4; Rps6; LOC105244208	18419.1	21692.7		Peak Found	Peak Found
High	Master Protein	Q9CZM2	60S ribosomal protein L15 OS=Mus musculus OX=10090 GN=Rpl15 PE=1 SV=4	4	1	1	1	24.1	Rpl15	41084.8	53521.6		Peak Found	Peak Found
High	Master Protein	A0A1D5RME4	60S ribosomal protein L18a (Fragment) OS=Mus musculus OX=10090 GN=Rpl18a PE=1 SV=1	11	1	1	1	14.4			10202.1		Not Found	Peak Found
High	Master Protein	P62830	60S ribosomal protein L23 OS=Mus musculus OX=10090 GN=Rpl23 PE=1 SV=1	14	1	1	1	14.9	Rpl23; LOC100044627; LOC100862455	88318.1	55981.4		High	Peak Found
High	Master Protein	P21531	60S ribosomal protein L3 OS=Rattus norvegicus OX=10116 GN=Rpl3 PE=1 SV=3	3	1	1	1	46.1	Rpl3	17750.2			Peak Found	Not Found
High	Master Protein	Q6P3V9	60S ribosomal protein L4 OS=Rattus norvegicus OX=10116 GN=Rpl4 PE=1 SV=1	3	1	1	1	47.3	Rpl4	36213.3	55611.9		Peak Found	Peak Found
High	Master Protein	P62918	60S ribosomal protein L8 OS=Mus musculus OX=10090 GN=Rpl8 PE=1 SV=2	4	1	1	1	28	Rpl8	41153.5	62872.3		Peak Found	Peak Found
High	Master Protein	D3YYF1	Adhesion G-protein-coupled receptor V1 OS=Mus musculus OX=10090 GN=Adgrv1 PE=4 SV=1	1	1	1	1	133.6		259595	223303		Peak Found	Peak Found
High	Master Protein	P07943	Aldo-keto reductase family 1 member B1 OS=Rattus norvegicus OX=10116 GN=Akr1b1 PE=1 SV=3	4	1	1	1	35.8	Akr1b1	74445.8	48888.8		High	Peak Found
High	Master Protein	A0A0A6YXS8	Antithrombin-III OS=Mus musculus OX=10090 GN=Serpinc1 PE=1 SV=1	10	1	1	1	10.6		20266.4	9348.39		Peak Found	Peak Found
High	Master Protein	P28481	Collagen alpha-1(II) chain OS=Mus musculus OX=10090 GN=Col2a1 PE=1 SV=2	1	1	1	1	141.9	Col2a1	285334			High	Not Found
High	Master Protein	Q5RKG9	Eukaryotic translation initiation factor 4B OS=Rattus norvegicus OX=10116 GN=Eif4b PE=1 SV=1	2	1	1	1	69	Eif4b	149103	170012		High	Peak Found
High	Master Protein	A0A0J9YUQ8	Gelsolin (Fragment) OS=Mus musculus OX=10090 GN=Gsn PE=1 SV=1	3	1	1	1	62.3		21663.1	55312.7		Peak Found	Peak Found
High	Master Protein	Q5D059	Heterogeneous nuclear ribonucleoprotein K OS=Rattus norvegicus OX=10116 GN=Hnrnpk PE=1 SV=1	3	1	1	1	51	Hnrnpk	82624.3	129422		Peak Found	High
High	Master Protein	D3ZBS2	Inter-alpha-trypsin inhibitor heavy chain H3 OS=Rattus norvegicus OX=10116 GN=Itih3 PE=1 SV=3	1	1	1	1	99					Not Found	Not Found
High	Master Protein	A0A0G2JUR6	Keratin 78 (Fragment) OS=Rattus norvegicus OX=10116 GN=Krt78 PE=3 SV=1	2	1	1	1	48.6		83778.4	33870.5		High	Peak Found
High	Master Protein	P24369	Peptidyl-prolyl cis-trans isomerase B OS=Mus musculus OX=10090 GN=Ppib PE=1 SV=2	6	1	1	1	23.7	Ppib	273025	315812		Peak Found	High
High	Master Protein	A0A0G2JSH9	Peroxiredoxin-2 OS=Rattus norvegicus OX=10116 GN=Prdx2 PE=1 SV=1	6	1	1	1	21.8	Prdx2	113350	66955.4		High	Peak Found
High	Master Protein	E9PWS2	Pigment epithelium-derived factor OS=Mus musculus OX=10090 GN=Serpinf1 PE=1 SV=1	10	1	1	1	15.8					Not Found	Not Found
High	Master Protein	E9Q5F6	Polyubiquitin-C (Fragment) OS=Mus musculus OX=10090 GN=Ubc PE=1 SV=1	24	1	1	1	22.6		79577.5	108692		Peak Found	Peak Found
High	Master Protein	D3ZTN0	Protein kinase, DNA-activated, catalytic subunit OS=Rattus norvegicus OX=10116 GN=Prkdc PE=1 SV=3	0	1	1	1	471.8	Prkdc		1.02798e+06		Not Found	High
High	Master Protein	A0A0G2KBA1	Ribosomal_L6e_N domain-containing protein OS=Rattus norvegicus OX=10116 PE=1 SV=1	3	1	1	1	31.9					Not Found	Not Found
High	Master Protein	D3ZAT4	Serine (Or cysteine) peptidase inhibitor, clade A (Alpha-1 antiproteinase, antitrypsin), member 9 (Predicted) OS=Rattus norvegicus OX=10116 GN=Serpina9 PE=3 SV=1	2	1	1	1	46.8	Serpina9	25372.2	20362		Peak Found	Peak Found
High	Master Protein	F7AI47	Serine/arginine-rich-splicing factor 1 (Fragment) OS=Mus musculus OX=10090 GN=Srsf1 PE=1 SV=1	9	1	1	1	11.6			16530		Not Found	Peak Found
High	Master Protein	A0A0G2KB28	Uncharacterized protein OS=Rattus norvegicus OX=10116 PE=4 SV=1	5	1	1	1	24.8		147670			Peak Found	Not Found
High	Master Protein	E9Q405	Unconventional myosin-XVIIIa OS=Mus musculus OX=10090 GN=Myo18a PE=1 SV=1	1	1	1	1	193.5	Myo18a	99063.1	130899		High	Peak Found
High	Master Protein	Q6IFV3	Keratin, type I cytoskeletal 15 OS=Rattus norvegicus OX=10116 GN=Krt15 PE=1 SV=1	10	5	35	0	48.8	Krt15				Not Found	Not Found
High	Master Protein	G3V8B0	Myosin-7 OS=Rattus norvegicus OX=10116 GN=Myh7 PE=1 SV=1	1	1	1	1	222.8	Myh7				Not Found	High
High	Master Protein	A0A0G2K4M6	Actin, aortic smooth muscle OS=Rattus norvegicus OX=10116 GN=Acta2 PE=3 SV=1	26	8	36	3	41.9		4.92925e+06	7.92471e+06		High	High
High	Master Protein	A0A0G2K3K2	Actin, cytoplasmic 1 OS=Rattus norvegicus OX=10116 GN=Actb PE=1 SV=1	22	7	32	2	42.1	Actb	621032	620647		High	High
High	Master Protein	E9Q0F0	Keratin 78 OS=Mus musculus OX=10090 GN=Krt78 PE=1 SV=1	1	1	12	1	112.2	Krt78	6151302	11555120		High	High
High	Master Protein	Q61765	Keratin, type I cuticular Ha1 OS=Mus musculus OX=10090 GN=Krt31 PE=1 SV=2	6	3	11	1	47.1	Krt31	84478.9	77834.2		Not Found	Not Found
High	Master Protein	A2A513	Keratin, type I cytoskeletal 10 OS=Mus musculus OX=10090 GN=Krt10 PE=1 SV=1	13	8	68	1	57	Krt10	19283710	9540164		High	High
High	Master Protein	Q6IFW6	Keratin, type I cytoskeletal 10 OS=Rattus norvegicus OX=10116 GN=Krt10 PE=3 SV=1	15	10	82	3	56.5	Krt10	5.49895e+07	3.23792e+07		High	High
High	Master Protein	P08730	Keratin, type I cytoskeletal 13 OS=Mus musculus OX=10090 GN=Krt13 PE=1 SV=2	13	8	35	2	47.7	Krt13	1.43797e+06	370323		High	Peak Found
High	Master Protein	Q9Z2K1	Keratin, type I cytoskeletal 16 OS=Mus musculus OX=10090 GN=Krt16 PE=1 SV=3	9	6	34	2	51.6	Krt16	799393	1.2524e+06		High	High
High	Master Protein	Q6IFU8	Keratin, type I cytoskeletal 17 OS=Rattus norvegicus OX=10116 GN=Krt17 PE=1 SV=1	14	7	29	1	48.1	Krt17	2.78939e+06	3.37054e+06		High	High
High	Master Protein	Q6IFX2	Keratin, type I cytoskeletal 42 OS=Mus musculus OX=10090 GN=Krt42 PE=1 SV=1	13	6	29	2	50.1	Krt42	3.4523e+06	2.66925e+06		High	High
High	Master Protein	Q9Z2T6	Keratin, type II cuticular Hb5 OS=Mus musculus OX=10090 GN=Krt85 PE=1 SV=2	4	2	5	1	55.7	Krt85	19865.3	122727		Peak Found	Peak Found
High	Master Protein	Q6IMF3	Keratin, type II cytoskeletal 1 OS=Rattus norvegicus OX=10116 GN=Krt1 PE=2 SV=1	11	8	83	4	64.8	Krt1	6.32639e+07	5.66271e+07		High	High
High	Master Protein	Q3TTY5	Keratin, type II cytoskeletal 2 epidermal OS=Mus musculus OX=10090 GN=Krt2 PE=1 SV=1	8	7	45	3	70.9	Krt2	1.20886e+07	5.78751e+06		High	High
High	Master Protein	Q3UV17	Keratin, type II cytoskeletal 2 oral OS=Mus musculus OX=10090 GN=Krt76 PE=1 SV=1	6	4	21	1	62.8	Krt76	15360436	11598422		High	High
High	Master Protein	A0A0G2K6P7	Keratin, type II cytoskeletal 4 OS=Rattus norvegicus OX=10116 GN=Krt4 PE=3 SV=1	9	5	23	2	56.5		3.0664e+06	1.03742e+06		High	High
High	Master Protein	Q6P6Q2	Keratin, type II cytoskeletal 5 OS=Rattus norvegicus OX=10116 GN=Krt5 PE=1 SV=1	19	13	68	7	61.8	Krt5	1.63822e+07	1.78877e+07		High	High
High	Master Protein	Q4FZU2	Keratin, type II cytoskeletal 6A OS=Rattus norvegicus OX=10116 GN=Krt6a PE=1 SV=1	9	5	43	2	59.2	LOC683313; LOC100365213	1.15375e+07	1.24473e+07		High	High
High	Master Protein	A0A0G2K7N1	Keratin, type II cytoskeletal 72 OS=Rattus norvegicus OX=10116 GN=Krt72 PE=3 SV=1	3	2	26	1	60.4	Krt72	1.51688e+06	1.42099e+06		High	High
High	Master Protein	A0A0G2JXH6	Keratin, type II cytoskeletal 73 OS=Rattus norvegicus OX=10116 GN=Krt73 PE=1 SV=1	9	5	30	1	58.7	Krt73	142650			High	Not Found
High	Master Protein	Q8BGZ7	Keratin, type II cytoskeletal 75 OS=Mus musculus OX=10090 GN=Krt75 PE=1 SV=1	12	7	39	1	59.7	Krt75	93463.1	87753.4		High	Peak Found
High	Master Protein	Q8VED5	Keratin, type II cytoskeletal 79 OS=Mus musculus OX=10090 GN=Krt79 PE=1 SV=2	5	4	27	1	57.5	Krt79	2452238	2.65811e+06		High	High
High	Master Protein	Q10758	Keratin, type II cytoskeletal 8 OS=Rattus norvegicus OX=10116 GN=Krt8 PE=1 SV=3	8	5	24	1	54	Krt8	1.42658e+06	947539		High	High
High	Master Protein	G3V9A5	Keratinocyte proline-rich protein OS=Rattus norvegicus OX=10116 GN=Kprp PE=4 SV=1	1	1	2	1	76.4		336331	121529		High	Peak Found
High	Master Protein	Q6IFV6	Keratin 35 OS=Rattus norvegicus OX=10116 GN=Krt35 PE=2 SV=1	6	3	11	1	50.6	Krt35		25392.3		Not Found	Peak Found
High	Master Protein	A0A0G2JVA8	Type II keratin Kb15 OS=Rattus norvegicus OX=10116 GN=Kb15 PE=3 SV=1	9	5	33	1	58.1	Kb15				Not Found	Not Found
